# Semaglutide Attenuates Neuroinflammation in Mice

**DOI:** 10.64898/2026.01.10.698763

**Authors:** Dylan M. Rausch, Mette Q. Ludwig, Marie A. Bentsen, Stine N. Hansen, Anna Secher, Dorte Holst, Jaime Moreno, Vivek Das, Kristoffer L. Egerod, Anne-Mette Bjerregaard, Kristoffer Niss, Sarah Bau, Charles Pyke, Kevin Dalgaard, Myrte Merkestein, Franziska Wichern, Charlotte Thim Hansen, Joseph Polex-Wolf, Lotte Bjerre Knudsen, Tune H. Pers

## Abstract

Glucagon-like peptide-1 receptor agonists (GLP-1 RAs) have shown promise in preclinical models of neurodegeneration, with emerging evidence suggesting these effects may be driven by modulation of neuroinflammation. However, the cellular mechanisms underlying GLP-1 RA effects on neuroinflammation remain poorly understood. Here, using a mouse model of lipopolysaccharide-induced neuroinflammation, we investigated how semaglutide coordinates cellular responses to resolve neuroinflammation. We find that semaglutide prevents brain infiltration of neutrophils, excessive cytokine release, and suppresses neuroinflammation-associated transcriptional signatures specifically in microglia, endothelial cells, and a subset of pericytes. Mechanistically, we identify a subset of *Glp1r*-expressing neurons in the dorsal vagal complex that, upon semaglutide treatment, regulate genes involved in anti-inflammatory signaling. Semaglutide-modulated pathways overlap with inflammatory signatures found in human neurodegenerative diseases, including Alzheimer’s disease, suggesting broad relevance for conditions involving neuroinflammation. Together, these findings reveal how GLP-1R signaling orchestrates resolution of neuroinflammation through coordinated multi-cellular programs.
