## Supplementary Tables for "Semaglutide Attenuates Neuroinflammation in Mice": Supplementary Table 11_astrocyte term.xlsx

### Sheet: Hnf1b(+)
Term	FDR	Term_size	Intersection_size	Intersection
cell-substrate adhesion	0.0199175	341	3	Lama5,Col5a3,Bcl6

### Sheet: Smad7(+)
Term	FDR	Term_size	Intersection_size	Intersection
myelin sheath	0.00182193	206	3	Gjc2,Myo1d,Plp1
regulation of calcium ion transport	0.0137507	267	3	Pde4b,Gjc2,Plp1
calcium ion transmembrane transport	0.0137507	292	3	Pde4b,Gjc2,Plp1
calcium ion transport	0.0137507	395	3	Pde4b,Gjc2,Plp1
regulation of monoatomic ion transmembrane transport	0.0137507	376	3	Pde4b,Gjc2,Plp1
regulation of calcium ion transmembrane transport	0.0137507	184	3	Pde4b,Gjc2,Plp1
regulation of metal ion transport	0.0137507	413	3	Pde4b,Gjc2,Plp1
regulation of monoatomic cation transmembrane transport	0.0137507	332	3	Pde4b,Gjc2,Plp1

### Sheet: 2610044O15Rik8(+)
Term	FDR	Term_size	Intersection_size	Intersection
dystrophin-associated glycoprotein complex	0.000625805	18	3	Sntb2,Sgcz,Dag1
glycoprotein complex	0.000625805	22	3	Sntb2,Sgcz,Dag1

### Sheet: Lef1(+)
Term	FDR	Term_size	Intersection_size	Intersection
morphogenesis of a branching structure	7.69651e-07	218	11	Bcl2,Pbx1,Prox1,Lef1,Npnt,Epha7,Ctnnbip1,Cxcl12,Sfrp1,Col4a1,Csmd1
axon guidance	1.48688e-06	236	11	Plxna2,Ccdc141,Unc5c,Epha7,Cxcl12,Foxp1,Dscaml1,Plxnc1,Flrt2,Sema6b,Efna5
neuron projection guidance	1.48688e-06	236	11	Plxna2,Ccdc141,Unc5c,Epha7,Cxcl12,Foxp1,Dscaml1,Plxnc1,Flrt2,Sema6b,Efna5
axonogenesis	2.64271e-06	454	14	Plxna2,Fn1,Bcl2,Ccdc141,Unc5c,Epha7,Cxcl12,Foxp1,Dscaml1,Plxnc1,Flrt2,Sema6b,Efna5,Prkg1
morphogenesis of a branching epithelium	3.01319e-06	200	10	Bcl2,Pbx1,Prox1,Lef1,Npnt,Ctnnbip1,Cxcl12,Sfrp1,Col4a1,Csmd1
female gonad development	4.78167e-06	113	8	Bcl2,Sfrp1,Csmd1,Atm,Foxo3,Arid5b,Zfpm2,Myh9
development of primary female sexual characteristics	5.52131e-06	116	8	Bcl2,Sfrp1,Csmd1,Atm,Foxo3,Arid5b,Zfpm2,Myh9
epithelial tube morphogenesis	8.15858e-06	356	12	Bcl2,Pbx1,Lef1,Npnt,Epha7,Ctnnbip1,Fzd1,Cxcl12,Foxp1,Sfrp1,Col4a1,Csmd1
Axon guidance	1.62982e-05	181	11	Plxna2,Pak6,Unc5c,Epha7,Sema3a,Gnai1,Cxcl12,Plxnc1,Robo2,Sema6b,Efna5
renal system development	1.78272e-05	317	11	Bcl2,Pbx1,Mecom,Npnt,Epha7,Ctnnbip1,Fras1,Sfrp1,Col4a1,Arid5b,Bicc1
female sex differentiation	2.31404e-05	145	8	Bcl2,Sfrp1,Csmd1,Atm,Foxo3,Arid5b,Zfpm2,Myh9
branching morphogenesis of an epithelial tube	5.21695e-05	166	8	Bcl2,Pbx1,Lef1,Npnt,Ctnnbip1,Cxcl12,Col4a1,Csmd1
negative regulation of canonical Wnt signaling pathway	8.61984e-05	125	7	Frzb,Ctnnbip1,Mllt3,Fzd1,Sfrp1,Foxo3,Bicc1
basement membrane	0.000118557	106	7	Fn1,Hmcn1,Npnt,Fras1,Col4a1,Lama4,Efna5
developmental cell growth	0.000130634	256	9	Fn1,Pak6,Epha7,Cxcl12,Foxp1,Sema6b,Efna5,Mex3c,Prkg1
negative regulation of Wnt signaling pathway	0.000255526	153	7	Frzb,Ctnnbip1,Mllt3,Fzd1,Sfrp1,Foxo3,Bicc1
anterior/posterior pattern specification	0.000258633	215	8	Plxna2,Pbx1,Lef1,Ssbp3,Ctnnbip1,Mllt3,Sfrp1,Atm
regulation of developmental growth	0.00027033	363	10	Fn1,Bcl2,Prox1,Epha7,Hopx,Cxcl12,Foxp1,Zfpm2,Sema6b,Efna5
regulation of neuron differentiation	0.000339149	225	8	Bcl2,Pbx1,Prox1,Cxcl12,Zfp536,Sfrp1,Foxo3,Tcf4
collagen-containing extracellular matrix	0.000372895	346	10	Plxna2,Fn1,Hmcn1,Npnt,Fras1,Sfrp1,Col4a1,Lama4,Spock2,Efna5
regulation of axonogenesis	0.000414522	168	7	Plxna2,Fn1,Epha7,Cxcl12,Plxnc1,Sema6b,Efna5
kidney development	0.000415009	306	9	Bcl2,Pbx1,Npnt,Epha7,Ctnnbip1,Fras1,Sfrp1,Arid5b,Bicc1
gonad development	0.000419212	234	8	Bcl2,Sfrp1,Csmd1,Atm,Foxo3,Arid5b,Zfpm2,Myh9
development of primary sexual characteristics	0.00046995	238	8	Bcl2,Sfrp1,Csmd1,Atm,Foxo3,Arid5b,Zfpm2,Myh9
neuromuscular junction	0.000474924	101	6	Dlgap4,Epha7,Dlgap3,Pdzrn3,Lama4,Myh9
mononuclear cell differentiation	0.000577977	492	11	Bcl2,Pbx1,Lef1,Ctnnbip1,Cdk6,Foxp1,Sfrp1,Atm,Foxo3,Myh9,Dock11
extracellular matrix structural constituent	0.000631426	135	7	Fn1,Hmcn1,Npnt,Fras1,Col4a1,Lama4,Spock2
developmental growth involved in morphogenesis	0.000735264	256	8	Fn1,Pak6,Epha7,Cxcl12,Sfrp1,Sema6b,Efna5,Prkg1
negative regulation of cell growth	0.000738679	187	7	Sh3bp4,Bcl2,Frzb,Epha7,Foxp1,Sfrp1,Sema6b
regulation of cell growth	0.000755354	420	10	Sh3bp4,Fn1,Bcl2,Frzb,Epha7,Cxcl12,Foxp1,Sfrp1,Sema6b,Efna5
chemorepellent activity	0.000808413	26	4	Epha7,Flrt2,Sema6b,Efna5
renal tubule morphogenesis	0.000841834	79	5	Bcl2,Pbx1,Npnt,Ctnnbip1,Col4a1
monocyte differentiation	0.000845375	40	4	Ctnnbip1,Cdk6,Foxp1,Myh9
head morphogenesis	0.000845375	40	4	Lef1,Ssbp3,Arid5b,Tgfb3
stem cell differentiation	0.000925474	268	8	Fn1,Bcl2,Frzb,Mllt3,Cdk6,Fzd1,Sfrp1,Sema6b
positive regulation of developmental growth	0.000931159	197	7	Fn1,Bcl2,Prox1,Hopx,Cxcl12,Zfpm2,Efna5
regulation of neurogenesis	0.00099948	439	10	Plxna2,Fn1,Prox1,Lef1,Epha7,Cxcl12,Plxnc1,Atxn1,Sema6b,Efna5
hematopoietic stem cell differentiation	0.0010384	43	4	Bcl2,Mllt3,Cdk6,Sfrp1
gland development	0.00103851	442	10	Bcl2,Pbx1,Prox1,Frzb,Lef1,Sfrp1,Csmd1,Atm,Arid5b,Tgfb3
kidney epithelium development	0.00111339	140	6	Bcl2,Pbx1,Npnt,Epha7,Ctnnbip1,Sfrp1
canonical Wnt signaling pathway	0.00113683	279	8	Frzb,Lef1,Ctnnbip1,Mllt3,Fzd1,Sfrp1,Foxo3,Bicc1
response to carbohydrate	0.00119841	208	7	Rasal2,Calcrl,Kcnb1,Pde1c,Myh9,Efna5,Rab11fip2
somite development	0.00131258	90	5	Plxna2,Frzb,Lef1,Sfrp1,Atm
regulation of cell-substrate adhesion	0.00135205	213	7	Fn1,Bcl2,Npnt,Cdk6,Spock2,Myh9,Efna5
positive regulation of axonogenesis	0.00135534	91	5	Plxna2,Fn1,Cxcl12,Plxnc1,Efna5
V(D)J recombination	0.00142705	18	3	Lef1,Foxp1,Atm
regulation of Wnt signaling pathway	0.00146433	293	8	Frzb,Lef1,Ctnnbip1,Mllt3,Fzd1,Sfrp1,Foxo3,Bicc1
ureteric bud development	0.00153889	94	5	Bcl2,Pbx1,Npnt,Ctnnbip1,Sfrp1
positive regulation of growth	0.00155462	296	8	Fn1,Bcl2,Prox1,Hopx,Cxcl12,Sfrp1,Zfpm2,Efna5
kidney morphogenesis	0.00160092	95	5	Bcl2,Pbx1,Npnt,Ctnnbip1,Fras1
regulation of monocyte differentiation	0.00164379	19	3	Ctnnbip1,Cdk6,Foxp1
cell surface receptor signaling pathway involved in cell-cell signaling	0.00170889	478	10	Frzb,Lef1,Ctnnbip1,Mllt3,Fzd1,Sfrp1,Foxo3,Bicc1,Atxn1,Cacnb3
striated muscle cell differentiation	0.00170889	301	8	Bcl2,Prox1,Tanc1,Plekho1,Hopx,Cxcl12,Foxp1,Myh9
mesonephric tubule development	0.00171225	97	5	Bcl2,Pbx1,Npnt,Ctnnbip1,Sfrp1
mesonephric epithelium development	0.00171225	97	5	Bcl2,Pbx1,Npnt,Ctnnbip1,Sfrp1
renal tubule development	0.00171225	97	5	Bcl2,Pbx1,Npnt,Ctnnbip1,Col4a1
sex differentiation	0.00174296	303	8	Bcl2,Sfrp1,Csmd1,Atm,Foxo3,Arid5b,Zfpm2,Myh9
reproductive structure development	0.00177392	304	8	Bcl2,Sfrp1,Csmd1,Atm,Foxo3,Arid5b,Zfpm2,Myh9
myoblast fusion	0.00181209	52	4	Tanc1,Plekho1,Cxcl12,Myh9
cellular response to carbohydrate stimulus	0.00183257	158	6	Calcrl,Kcnb1,Pde1c,Myh9,Efna5,Rab11fip2
reproductive system development	0.00188953	308	8	Bcl2,Sfrp1,Csmd1,Atm,Foxo3,Arid5b,Zfpm2,Myh9
mesonephros development	0.00188953	100	5	Bcl2,Pbx1,Npnt,Ctnnbip1,Sfrp1
mesenchymal cell differentiation	0.00188953	229	7	Fn1,Bcl2,Frzb,Lef1,Sfrp1,Tgfb3,Sema6b
body morphogenesis	0.00189509	53	4	Lef1,Ssbp3,Arid5b,Tgfb3
regulation of GTPase activity	0.00189763	309	8	Sh3bp4,Plxna2,Tbc1d9,Plxnc1,Efna5,Prkg1,Rab11fip2,Dock11
regulation of canonical Wnt signaling pathway	0.00189763	230	7	Frzb,Ctnnbip1,Mllt3,Fzd1,Sfrp1,Foxo3,Bicc1
muscle organ development	0.00216011	316	8	Bcl2,Prox1,Gpcpd1,Lef1,Fzd1,Foxp1,Arid5b,Zfpm2
cholinergic synapse	0.00228991	17	3	Dlgap4,Kcnb1,Dlgap3
external encapsulating structure	0.00228991	458	10	Plxna2,Fn1,Hmcn1,Npnt,Fras1,Sfrp1,Col4a1,Lama4,Spock2,Efna5
extracellular matrix	0.00228991	456	10	Plxna2,Fn1,Hmcn1,Npnt,Fras1,Sfrp1,Col4a1,Lama4,Spock2,Efna5
segmentation	0.00231428	106	5	Plxna2,Lef1,Mllt3,Sfrp1,Atm
muscle cell differentiation	0.00236473	411	9	Bcl2,Prox1,Tanc1,Plekho1,Npnt,Hopx,Cxcl12,Foxp1,Myh9
negative regulation of growth	0.00240447	242	7	Sh3bp4,Bcl2,Frzb,Epha7,Foxp1,Sfrp1,Sema6b
regionalization	0.00259868	417	9	Plxna2,Pbx1,Lef1,Ssbp3,Ctnnbip1,Mllt3,Sfrp1,Atm,Bicc1
branching involved in ureteric bud morphogenesis	0.0026227	59	4	Bcl2,Pbx1,Npnt,Ctnnbip1
myeloid leukocyte differentiation	0.00272005	248	7	Lef1,Ctnnbip1,Cdk6,Foxp1,Sfrp1,L3mbtl3,Myh9
fat cell differentiation	0.00272005	248	7	Frzb,Mecom,Sfrp1,Lama4,Arid5b,Zfpm2,Mex3c
negative regulation of locomotion	0.00284258	333	8	Bcl2,Cxcl12,Sfrp1,Arrdc3,Ptprg,Myh9,Sema6b,Prkg1
myeloid cell differentiation	0.00317572	431	9	Lef1,Ctnnbip1,Cdk6,Foxp1,Sfrp1,Fli1,L3mbtl3,Foxo3,Myh9
regulation of extent of cell growth	0.00317572	115	5	Fn1,Epha7,Cxcl12,Sema6b,Efna5
cell-substrate adhesion	0.00326552	341	8	Fn1,Bcl2,Npnt,Cdk6,Sfrp1,Spock2,Myh9,Efna5
ureteric bud morphogenesis	0.00363689	65	4	Bcl2,Pbx1,Npnt,Ctnnbip1
lymphocyte differentiation	0.00365018	440	9	Bcl2,Pbx1,Lef1,Cdk6,Foxp1,Sfrp1,Atm,Foxo3,Dock11
syncytium formation by plasma membrane fusion	0.00380848	66	4	Tanc1,Plekho1,Cxcl12,Myh9
cell-cell fusion	0.00380848	66	4	Tanc1,Plekho1,Cxcl12,Myh9
response to glucose	0.00388059	188	6	Rasal2,Kcnb1,Pde1c,Myh9,Efna5,Rab11fip2
regulation of action potential	0.00395205	67	4	Kcnb1,Foxp1,Kcnip1,Cacnb3
response to hexose	0.00413734	191	6	Rasal2,Kcnb1,Pde1c,Myh9,Efna5,Rab11fip2
syncytium formation	0.00413734	68	4	Tanc1,Plekho1,Cxcl12,Myh9
collateral sprouting	0.00413734	28	3	Epha7,Efna5,Prkg1
mesonephric tubule morphogenesis	0.0043004	69	4	Bcl2,Pbx1,Npnt,Ctnnbip1
myotube differentiation	0.00432578	125	5	Bcl2,Tanc1,Plekho1,Cxcl12,Myh9
response to monosaccharide	0.00438164	194	6	Rasal2,Kcnb1,Pde1c,Myh9,Efna5,Rab11fip2
pattern specification process	0.0044724	457	9	Plxna2,Pbx1,Lef1,Ssbp3,Ctnnbip1,Mllt3,Sfrp1,Atm,Bicc1
somitogenesis	0.00470347	71	4	Plxna2,Lef1,Sfrp1,Atm
glucose homeostasis	0.00479669	278	7	Kcnb1,Pde1c,Csmd1,Foxo3,Myh9,Efna5,Rab11fip2
carbohydrate homeostasis	0.00479669	278	7	Kcnb1,Pde1c,Csmd1,Foxo3,Myh9,Efna5,Rab11fip2
postsynaptic specialization	0.00498511	447	9	Tanc1,Pak6,Dlgap4,Kcnb1,Atp1a1,Epha7,Dlgap3,Srgn,Gria3
ovarian follicle development	0.00512929	73	4	Bcl2,Atm,Foxo3,Myh9
forebrain development	0.00513932	371	8	Prox1,Ccdc141,Lef1,Mecom,Cxcl12,Fabp7,Sema6b,Prkg1

### Sheet: Hdac6(+)
Term	FDR	Term_size	Intersection_size	Intersection
cellular response to BMP stimulus	0.00214079	176	5	Gdf6,Smurf1,Nfix,Tbx20,Msx2
response to BMP	0.00214079	176	5	Gdf6,Smurf1,Nfix,Tbx20,Msx2
transmembrane receptor protein serine/threonine kinase signaling pathway	0.00537376	380	6	Gdf6,Smurf1,Tbx20,Zbtb7a,Msx2,Zmiz1
regulation of viral-induced cytoplasmic pattern recognition receptor signaling pathway	0.00571918	44	3	Peli1,Sec14l1,Ubqln1
intracellular receptor signaling pathway	0.00571918	239	5	Zbtb7a,Peli1,Sec14l1,Ubqln1,Zmiz1
positive regulation of stress-activated protein kinase signaling cascade	0.00589312	129	4	Stk39,Gdf6,Dixdc1,Tpd52l1
positive regulation of stress-activated MAPK cascade	0.00589312	127	4	Stk39,Gdf6,Dixdc1,Tpd52l1
regulation of transmembrane receptor protein serine/threonine kinase signaling pathway	0.00589312	254	5	Gdf6,Smurf1,Tbx20,Zbtb7a,Msx2
regulation of microtubule cytoskeleton organization	0.00728298	143	4	Gnai1,Dixdc1,Prkaa1,Chmp2b
BMP signaling pathway	0.0100488	163	4	Gdf6,Smurf1,Tbx20,Msx2
vacuole organization	0.0129972	188	4	Smurf1,Ubqln1,Chmp2b,Trappc8
regulation of stress-activated MAPK cascade	0.0129972	187	4	Stk39,Gdf6,Dixdc1,Tpd52l1
regulation of stress-activated protein kinase signaling cascade	0.0132005	190	4	Stk39,Gdf6,Dixdc1,Tpd52l1
cytosolic pattern recognition receptor signaling pathway	0.0156862	86	3	Peli1,Sec14l1,Ubqln1
regulation of Notch signaling pathway	0.0156862	86	3	Adam10,Zbtb7a,Zmiz1
regulation of pattern recognition receptor signaling pathway	0.015948	91	3	Peli1,Sec14l1,Ubqln1
positive regulation of axonogenesis	0.015948	91	3	Plxna2,Smurf1,Dixdc1
stress-activated MAPK cascade	0.0162365	220	4	Stk39,Gdf6,Dixdc1,Tpd52l1
autophagosome assembly	0.016335	97	3	Smurf1,Ubqln1,Trappc8
spinal cord development	0.016335	100	3	Sox13,Nfix,Tbx20
bone morphogenesis	0.016335	100	3	Inppl1,Nfix,Msx2
regulation of BMP signaling pathway	0.016335	98	3	Smurf1,Tbx20,Msx2
stress-activated protein kinase signaling cascade	0.016335	232	4	Stk39,Gdf6,Dixdc1,Tpd52l1
autophagosome organization	0.0164609	104	3	Smurf1,Ubqln1,Trappc8
macroautophagy	0.0164609	241	4	Smurf1,Ubqln1,Chmp2b,Trappc8
autophagy	0.0164609	422	5	Smurf1,Ubqln1,Prkaa1,Chmp2b,Trappc8
process utilizing autophagic mechanism	0.0164609	422	5	Smurf1,Ubqln1,Prkaa1,Chmp2b,Trappc8
fat cell differentiation	0.0165596	248	4	Sox13,Gdf6,Zbtb7a,Msx2
regulation of microtubule-based process	0.0165596	244	4	Gnai1,Dixdc1,Prkaa1,Chmp2b
cerebral cortex development	0.0165596	108	3	Nfix,Dixdc1,Zmiz1
positive regulation of transmembrane receptor protein serine/threonine kinase signaling pathway	0.0174998	111	3	Gdf6,Tbx20,Msx2
organelle fission	0.0194361	455	5	Mtfr1,Nfix,Msx2,Chmp2b,Ppp2r1a
TGF-beta signaling pathway	0.0223209	99	3	Gdf6,Smurf1,Ppp2r1a
regulation of cellular response to growth factor stimulus	0.0262567	295	4	Smurf1,Tbx20,Zbtb7a,Msx2
negative regulation of transmembrane receptor protein serine/threonine kinase signaling pathway	0.0262567	135	3	Smurf1,Tbx20,Zbtb7a
regulation of cytoskeleton organization	0.0262567	499	5	Gnai1,Inppl1,Dixdc1,Prkaa1,Chmp2b
microtubule cytoskeleton organization involved in mitosis	0.0285474	147	3	Gnai1,Inppl1,Chmp2b
SMAD binding	0.0305435	75	3	Smurf1,Zbtb7a,Zmiz1
hindbrain development	0.0333737	160	3	Plxna2,Nfix,Dixdc1
developmental maturation	0.0334518	338	4	Nfix,Zbtb7a,Msx2,Ppp2r1a
pallium development	0.0334749	161	3	Nfix,Dixdc1,Zmiz1
Notch signaling pathway	0.0356818	167	3	Adam10,Zbtb7a,Zmiz1
regulation of axonogenesis	0.0356818	168	3	Plxna2,Smurf1,Dixdc1
spindle organization	0.0364727	175	3	Gnai1,Chmp2b,Ppp2r1a
pattern recognition receptor signaling pathway	0.0364727	172	3	Peli1,Sec14l1,Ubqln1
transforming growth factor beta receptor signaling pathway	0.0387421	183	3	Smurf1,Zbtb7a,Zmiz1
innate immune response-activating signaling pathway	0.0387421	183	3	Peli1,Sec14l1,Ubqln1
ossification	0.0390167	376	4	Smurf1,Inppl1,Nfix,Msx2
cartilage development	0.0414817	191	3	Gdf6,Zbtb7a,Msx2
nuclear division	0.0423025	406	4	Nfix,Msx2,Chmp2b,Ppp2r1a
response to ketone	0.0423025	194	3	Stk39,Gnai1,Prkaa1
cellular component disassembly	0.0423025	407	4	Smurf1,Ubqln1,Prkaa1,Chmp2b
cell maturation	0.0423025	204	3	Nfix,Zbtb7a,Ppp2r1a
regulation of DNA-binding transcription factor activity	0.0423025	408	4	Nfix,Zbtb7a,Peli1,Msx2
central nervous system neuron differentiation	0.0423025	195	3	Nfix,Tbx20,Zmiz1
proteasome-mediated ubiquitin-dependent protein catabolic process	0.0423912	410	4	Klhl20,Smurf1,Peli1,Ubqln1
activation of innate immune response	0.0474982	217	3	Peli1,Sec14l1,Ubqln1
carbohydrate metabolic process	0.0485489	439	4	Inppl1,Zbtb7a,Prkaa1,St8sia5
response to transforming growth factor beta	0.0485489	222	3	Smurf1,Zbtb7a,Zmiz1
cellular response to transforming growth factor beta stimulus	0.0485489	220	3	Smurf1,Zbtb7a,Zmiz1
response to steroid hormone	0.0485489	224	3	Stk39,Zbtb7a,Zmiz1

### Sheet: Ddit3(+)
Term	FDR	Term_size	Intersection_size	Intersection
DNA-binding transcription activator activity	0.0189894	499	6	Cebpg,Atf5,Ebf3,Maf,Alx1,Six3
DNA-binding transcription activator activity, RNA polymerase II-specific	0.0189894	494	6	Cebpg,Atf5,Ebf3,Maf,Alx1,Six3
molting cycle	0.0452108	118	3	Igfbp5,Sav1,Tnfrsf19
hair cycle	0.0452108	118	3	Igfbp5,Sav1,Tnfrsf19
hair cycle process	0.0452108	97	3	Igfbp5,Sav1,Tnfrsf19
hair follicle development	0.0452108	94	3	Igfbp5,Sav1,Tnfrsf19
molting cycle process	0.0452108	97	3	Igfbp5,Sav1,Tnfrsf19
skin development	0.0494599	278	4	Igfbp5,Clic4,Sav1,Tnfrsf19
skin epidermis development	0.0494599	126	3	Igfbp5,Sav1,Tnfrsf19

### Sheet: Gabpa(+)
Term	FDR	Term_size	Intersection_size	Intersection
chromosome segregation	3.94814e-05	374	18	Rrs1,Mybl2,Spc25,Ect2,Rcc2,Cdca8,Nudc,Ran,Sirt2,Bccip,Pttg1,Becn1,Esco2,Espl1,Nde1,Top3b,Morc2b,Cenpq
regulation of attachment of spindle microtubules to kinetochore	8.64557e-05	17	5	Ect2,Rcc2,Cdca8,Sirt2,Becn1
nuclear chromosome segregation	0.000142656	296	15	Rrs1,Mybl2,Spc25,Ect2,Rcc2,Cdca8,Nudc,Ran,Sirt2,Bccip,Pttg1,Becn1,Espl1,Morc2b,Cenpq
attachment of spindle microtubules to kinetochore	0.000228932	37	6	Spc25,Ect2,Rcc2,Cdca8,Sirt2,Becn1
positive regulation of attachment of spindle microtubules to kinetochore	0.000280002	11	4	Rcc2,Cdca8,Sirt2,Becn1
establishment of protein localization to organelle	0.000319029	407	17	Nup214,Stk4,Ppp3ca,Ect2,Ran,Smo,Pot1a,Tnpo3,Rab7,Tomm40,Tnpo2,Elavl1,Vps53,Becn1,Tnpo1,Pex6,Bcap31
chromosomal region	0.00039646	299	14	H3f3a,Spc25,Nbn,Rcc2,Cdca8,Pot1a,Ctcf,Rad17,Esco2,Nde1,Cenpq,Thoc1,Dctn4,Uhrf2
neural tube development	0.000446675	182	11	Traf3ip1,Pax6,Stk4,Phgdh,Map3k7,Dvl1,Smo,Mthfd1l,Fzd6,Opa1,Hes1
neural precursor cell proliferation	0.000788441	194	11	Pax6,Nbn,Melk,Smo,Sirt2,Vegfc,Trf,Zzef1,Fzd6,Nde1,Bbs1
mitotic sister chromatid segregation	0.00103918	165	10	Rrs1,Mybl2,Spc25,Cdca8,Nudc,Ran,Bccip,Pttg1,Becn1,Espl1
protein import into nucleus	0.00131242	170	10	Nup214,Stk4,Ppp3ca,Ect2,Ran,Smo,Tnpo3,Tnpo2,Elavl1,Tnpo1
midbody	0.00136981	177	10	Ssna1,Nat10,Ect2,Rcc2,Cdca8,Nudc,Clic4,Ran,Sirt2,Lyrm1
mitotic nuclear division	0.00137177	246	12	Rrs1,Mybl2,Spc25,Cdca8,Nudc,Ran,Bccip,Ppp2r2d,Pttg1,Becn1,Espl1,Nde1
mitotic cell cycle phase transition	0.00158918	423	16	Spc25,Rbl1,Iqgap3,Ppp3ca,Nbn,Rcc2,Cdca8,Cdc7,Ppp2r2d,Dcun1d3,E2f4,Stox1,Rrm2,Rad17,Psme1,Eif4g1
lysosomal membrane	0.00166796	183	10	Atp6v1g1,Rab7,Pld3,Tpcn2,Slc38a7,Wdr59,Stx8,Nprl3,Abcd4,Gpr137c
lytic vacuole membrane	0.00166796	183	10	Atp6v1g1,Rab7,Pld3,Tpcn2,Slc38a7,Wdr59,Stx8,Nprl3,Abcd4,Gpr137c
import into nucleus	0.00175444	177	10	Nup214,Stk4,Ppp3ca,Ect2,Ran,Smo,Tnpo3,Tnpo2,Elavl1,Tnpo1
neural crest cell development	0.00185454	82	7	Pax6,Smo,Sema4b,Mapk3,Hes1,Sema6a,Sema4g
nucleocytoplasmic transport	0.0018681	340	14	Rrs1,Nup214,Stk4,Ppp3ca,Ect2,Khdrbs1,Ran,Smo,Tnpo3,Tnpo2,Elavl1,Tnpo1,Srsf3,Thoc1
nuclear transport	0.0018681	340	14	Rrs1,Nup214,Stk4,Ppp3ca,Ect2,Khdrbs1,Ran,Smo,Tnpo3,Tnpo2,Elavl1,Tnpo1,Srsf3,Thoc1
DNA replication	0.00194498	218	11	Kin,Nbn,Cdc7,Tbrg1,Purb,Rad17,Actr8,Esco2,Thoc1,Pold4,Tspyl2
regulation of chromosome organization	0.00194498	218	11	H3f3a,Spc25,Nat10,Nbn,Cdca8,Pot1a,Mapk3,Pttg1,Becn1,Actr8,Morc2b
protein-containing complex localization	0.00218143	221	11	Rrs1,Traf3ip1,Ssna1,Hspb11,Rcc2,Ran,Wasl,Ap2s1,Sirt2,Ap2m1,Bbs1
negative regulation of chromosome organization	0.00233047	86	7	H3f3a,Spc25,Nat10,Nbn,Cdca8,Pot1a,Pttg1
vacuolar membrane	0.00241377	231	11	Atp6v1g1,Rab7,Pld3,Tpcn2,Slc38a7,Wdr59,Stx8,Nprl3,Abcd4,Gpr137c,Atp6v0c
protein localization to nucleus	0.00284332	312	13	Rrs1,Nup214,Stk4,Otud7b,Ppp3ca,Ect2,Ran,Smo,Tnpo3,Tnpo2,Elavl1,Tbrg1,Tnpo1
positive regulation of transferase activity	0.0030065	500	17	Rasgrp1,Ect2,Pdcd10,Nbn,Map3k7,Ephb4,Pot1a,Slc8a2,Mapk3,Dcun1d3,Vegfc,Wdr59,Pdgfd,Acvr2b,Stox1,Cdk5r1,Map3k12
stem cell development	0.00356673	93	7	Pax6,Smo,Sema4b,Mapk3,Hes1,Sema6a,Sema4g
neural crest cell differentiation	0.00356673	93	7	Pax6,Smo,Sema4b,Mapk3,Hes1,Sema6a,Sema4g
positive regulation of translation	0.00379676	126	8	Nat10,Khdrbs1,Mapk3,Elavl1,Eef2,Rmnd1,Larp1,Eif4g1
chromosome, centromeric region	0.00395135	211	10	H3f3a,Spc25,Rcc2,Cdca8,Ctcf,Esco2,Nde1,Cenpq,Dctn4,Uhrf2
positive regulation of cell cycle	0.00398371	326	13	Ect2,Rcc2,Cdca8,Cdc7,Sirt2,Ccpg1,Stox1,Becn1,Rrm2,Eif4g1,Hes1,Thoc1,Ythdc2
sister chromatid segregation	0.00404355	201	10	Rrs1,Mybl2,Spc25,Cdca8,Nudc,Ran,Bccip,Pttg1,Becn1,Espl1
activation of GTPase activity	0.00404355	96	7	Rasgrp1,Ect2,Rcc2,Arhgap42,Tbc1d10a,Tbc1d22a,Tbc1d22b
transferase complex, transferring phosphorus-containing groups	0.00456684	258	11	Polr3f,Znfx1,Taf13,Papss1,Map3k7,Taf12,Bccip,Acvr2b,Cdk5r1,Becn1,Pold4
osteoblast differentiation	0.00503984	208	10	Igfbp5,H3f3a,Gnas,Ppp3ca,Map3k7,Smo,Vegfc,Smad1,Acvr2b,Crim1
presynaptic endocytic zone membrane	0.00555362	12	3	Ap2s1,Cltb,Ap2m1
positive regulation of chromosome segregation	0.00623017	26	4	Rcc2,Cdca8,Sirt2,Becn1
neuron projection organization	0.00654643	105	7	Tanc1,Dvl1,Wasl,Atp1a3,Cdk5r1,Opa1,Grin2a
regulation of muscle tissue development	0.00766862	50	5	Igfbp5,Jph2,Sirt2,Flot1,Mtm1
protein stabilization	0.00766862	181	9	Stk4,Pdcd10,Dvl1,Smo,Ppib,Tbrg1,Flot1,Pex6,Hcfc1
DNA-binding transcription factor binding	0.0081208	496	17	Hes6,Stk4,Nbn,Taf12,Slc30a9,Sirt2,Mapk3,Ctcf,Zfp653,Spop,Purb,Hes1,Rnf14,Brd8,Uhrf2,Bbs1,Hcfc1
cytosolic transport	0.00815314	145	8	Vps29,Rab7,Mapk3,Tpcn2,Tbc1d10a,Stx8,Vps53,Becn1
nuclear division	0.00838388	406	14	Rrs1,Mybl2,Spc25,Cdca8,Nudc,Ran,Sirt2,Bccip,Ppp2r2d,Pttg1,Becn1,Espl1,Nde1,Morc2b
positive regulation of endocytosis	0.00863829	185	9	Ppp3ca,Wasl,Clip3,Il15,Trf,Ap2m1,Cd47,Pros1,Flot1
regulation of mitotic cell cycle phase transition	0.00893629	315	12	Spc25,Rbl1,Nbn,Rcc2,Cdca8,Cdc7,Dcun1d3,Stox1,Rrm2,Rad17,Psme1,Eif4g1
ribonucleoprotein granule	0.00913533	241	10	Znfx1,Pnrc2,Rplp0,Lsm3,Elavl1,Larp1,Ddx1,Smn1,Eif4g1,Ythdc2
presynaptic endocytic zone	0.00962729	15	3	Ap2s1,Cltb,Ap2m1
positive regulation of kinase activity	0.00965228	414	14	Rasgrp1,Ect2,Pdcd10,Nbn,Map3k7,Ephb4,Slc8a2,Vegfc,Wdr59,Pdgfd,Acvr2b,Stox1,Cdk5r1,Map3k12
neuroblast proliferation	0.00970336	82	6	Pax6,Nbn,Smo,Vegfc,Zzef1,Nde1
establishment of chromosome localization	0.00970336	82	6	Rrs1,Cdca8,Nudc,Becn1,Nde1,Cenpq
Mitotic Metaphase and Anaphase	0.00995017	215	15	Lbr,Spc25,Rcc2,Cdca8,Nudc,Ran,Sirt2,Psmd3,Pttg1,Psma3,Psme1,Espl1,Tuba1b,Nde1,Cenpq
Mitotic Anaphase	0.00995017	214	15	Lbr,Spc25,Rcc2,Cdca8,Nudc,Ran,Sirt2,Psmd3,Pttg1,Psma3,Psme1,Espl1,Tuba1b,Nde1,Cenpq
positive regulation of amide metabolic process	0.0102999	153	8	Nat10,Khdrbs1,Mapk3,Elavl1,Eef2,Rmnd1,Larp1,Eif4g1
SMN-Sm protein complex	0.0109799	16	3	Gemin7,Snrpf,Smn1
ribonucleoprotein complex assembly	0.0110833	155	8	Rrs1,Srsf6,Rplp0,Gemin7,Nudt21,Rps25,Snrpf,Smn1
DNA conformation change	0.0119871	57	5	Nbn,Pot1a,Purb,Ddx1,Top3b
chromosome localization	0.0122627	87	6	Rrs1,Cdca8,Nudc,Becn1,Nde1,Cenpq
nuclear localization sequence binding	0.0126091	25	4	Lbr,Nup214,Tnpo2,Tnpo1
signal sequence binding	0.0126091	45	5	Lbr,Nup214,Tnpo2,Tnpo1,Ap2m1
neural crest cell migration	0.0127209	58	5	Pax6,Smo,Sema4b,Sema6a,Sema4g
protein acylation	0.0134747	244	10	Pax6,Nat10,Map3k7,Taf12,Smo,Clip3,Mybbp1a,Esco2,Brd8,Hcfc1
protein acetylation	0.0136467	202	9	Pax6,Nat10,Map3k7,Taf12,Smo,Mybbp1a,Esco2,Brd8,Hcfc1
positive regulation of cell cycle process	0.0136467	245	10	Ect2,Rcc2,Cdca8,Cdc7,Sirt2,Stox1,Becn1,Rrm2,Eif4g1,Thoc1
ionotropic glutamate receptor signaling pathway	0.0136467	15	3	Atp1a3,Cdk5r1,Grin2a
ribonucleoprotein complex subunit organization	0.0136675	162	8	Rrs1,Srsf6,Rplp0,Gemin7,Nudt21,Rps25,Snrpf,Smn1
regulation of binding	0.0136675	386	13	Traf3ip1,Pax6,Stk4,1810037I17Rik,Ppp3ca,Ran,Smo,Sirt2,Mapk3,Ccpg1,Eif4g1,Hes1,Flot1
mesenchymal cell migration	0.014004	60	5	Pax6,Smo,Sema4b,Sema6a,Sema4g
regulation of neurogenesis	0.0142468	439	14	Hes6,Pax6,Ppp3ca,Smo,Sirt2,Sema4b,Vegfc,Trf,Eif2b2,Opa1,Hes1,Etv5,Sema6a,Sema4g
gliogenesis	0.0142597	341	12	Kcnj10,Pax6,Phgdh,Smo,Sirt2,Mapk3,Vegfc,Trf,Cdk5r1,Eif2b2,Hes1,Etv5
intracellular monoatomic cation homeostasis	0.0142597	491	15	Jph2,Atp6v1g1,Slc24a2,Clic4,Slc30a9,Iscu,Rab7,Slc8a2,Mapk3,Atp1a3,Tpcn2,Tmtc4,Kctd17,Atp6v0c,Bcap31
axon extension involved in axon guidance	0.0142597	35	4	Smo,Sema4b,Sema6a,Sema4g
neuron projection extension involved in neuron projection guidance	0.0142597	35	4	Smo,Sema4b,Sema6a,Sema4g
clathrin-dependent endocytosis	0.0142597	35	4	Wasl,Ap2s1,Cltb,Ap2m1
distal axon	0.0144509	355	12	Tanc1,Kcnc4,Dvl1,Orai2,Smo,Slc8a2,Atp1a3,Cdk5r1,Atp5g1,Smn1,Map3k12,Grin2a
intrinsic apoptotic signaling pathway	0.0156323	299	11	Pdcd10,Mllt11,Nbn,Melk,Hyou1,Rtkn2,Mybbp1a,Spop,Becn1,Opa1,Bcap31
ATPase complex	0.0163299	138	7	Atp6v1g1,Mybbp1a,Atp5g1,Brd9,Actr8,Atp6v0c,Brd8
early endosome to late endosome transport	0.0165552	37	4	Rab7,Mapk3,Stx8,Becn1
axon extension	0.0165687	131	7	Ssna1,Dvl1,Smo,Sema4b,Eif2b2,Sema6a,Sema4g
positive regulation of protein kinase activity	0.0166074	350	12	Rasgrp1,Ect2,Pdcd10,Map3k7,Slc8a2,Vegfc,Wdr59,Pdgfd,Acvr2b,Stox1,Cdk5r1,Map3k12
dendritic spine organization	0.0169993	96	6	Tanc1,Dvl1,Wasl,Cdk5r1,Opa1,Grin2a
cytoplasmic ribonucleoprotein granule	0.0171202	224	9	Znfx1,Pnrc2,Rplp0,Lsm3,Elavl1,Larp1,Ddx1,Smn1,Eif4g1
regulation of cell cycle phase transition	0.0172455	402	13	Spc25,Rbl1,Nbn,Rcc2,Cdca8,Cdc7,Dcun1d3,Stox1,Rrm2,Rad17,Psme1,Eif4g1,Thoc1
organelle fission	0.0176849	455	14	Rrs1,Mybl2,Spc25,Cdca8,Nudc,Ran,Sirt2,Bccip,Ppp2r2d,Pttg1,Becn1,Espl1,Nde1,Morc2b
ribonucleoprotein complex biogenesis	0.0176865	354	12	Rrs1,Srsf6,Nat10,Rplp0,Ran,Gemin7,Nip7,Nudt21,Rps25,Snrpf,Fcf1,Smn1
G1/S transition of mitotic cell cycle	0.0181713	216	9	Rbl1,Iqgap3,Ppp3ca,Dcun1d3,E2f4,Stox1,Rrm2,Psme1,Eif4g1
protein autophosphorylation	0.0181713	216	9	Stk4,Nbn,Melk,Ephb4,Mapk3,Vegfc,Pdgfd,Stk10,Map3k12
coated vesicle	0.0186666	184	8	Gnas,Dvl1,Ap2s1,Trf,Smn1,Cltb,Ap2m1,Bcap31
protein localization to cell periphery	0.0186924	357	12	Acsl3,Rab7,Clip3,Wdr59,Stx8,Ap2m1,Grin2a,Flot1,Bbs1,Frmd8,Bbip1,Pgrmc1
vacuolar transport	0.0191805	136	7	Vps29,Rab7,Tpcn2,Stx8,Vps53,Becn1,Mtm1
G1 to G0 transition	0.0194323	18	3	Phgdh,Mybbp1a,Cdk5r1
metaphase plate congression	0.0202543	68	5	Rrs1,Cdca8,Nudc,Becn1,Cenpq
vesicle-mediated transport between endosomal compartments	0.0202543	40	4	Rab7,Mapk3,Stx8,Becn1
regulation of autophagy	0.0202657	266	10	Map3k7,Smo,Sirt2,Mapk3,Tpcn2,Larp1,Nprl3,Becn1,Eif4g1,Mtm1
regulation of mitotic cell cycle	0.0205856	466	14	Spc25,Rbl1,Nbn,Rcc2,Cdca8,Cdc7,Dcun1d3,Stox1,Rrm2,Rad17,Psme1,Eif4g1,Hes1,Ythdc2
establishment of organelle localization	0.0209696	415	13	Rrs1,Pax6,Rasgrp1,Pdcd10,Cdca8,Nudc,Ran,Wasl,Rab7,Bccip,Becn1,Nde1,Cenpq
Sm-like protein family complex	0.0210848	74	5	Lsm3,Gemin7,Rbm42,Snrpf,Smn1
DNA duplex unwinding	0.0215649	41	4	Nbn,Pot1a,Purb,Ddx1
Cell Cycle, Mitotic	0.0216503	488	23	Lbr,Nup214,Ssna1,Spc25,Rbl1,Rcc2,Cdca8,Nudc,Cdc7,Ran,Sirt2,Mapk3,E2f4,Psmd3,Pttg1,Psma3,Psme1,Esco2,Espl1,Tuba1b,Nde1,Cenpq,Pold4
process utilizing autophagic mechanism	0.0233212	422	13	Fbxl4,Map3k7,Smo,Rab7,Sirt2,Mapk3,Tpcn2,Larp1,Nprl3,Becn1,Lgals8,Eif4g1,Mtm1
autophagy	0.0233212	422	13	Fbxl4,Map3k7,Smo,Rab7,Sirt2,Mapk3,Tpcn2,Larp1,Nprl3,Becn1,Lgals8,Eif4g1,Mtm1

### Sheet: Mxd3(+)
Term	FDR	Term_size	Intersection_size	Intersection
Cell Cycle, Mitotic	0.025847	488	3	Bub1b,Plk4,Cdc25c

### Sheet: Sox6(+)
Term	FDR	Term_size	Intersection_size	Intersection
myeloid cell apoptotic process	0.000852481	42	3	Itpkb,Bcl2,Slc7a11
regulation of myeloid cell apoptotic process	0.000852481	37	3	Itpkb,Bcl2,Slc7a11
regulation of leukocyte apoptotic process	0.00343132	111	3	Itpkb,Bcl2,Slc7a11
homeostasis of number of cells	0.00343132	353	4	Itpkb,Bcl2,Slc7a11,Sox6
leukocyte homeostasis	0.00362096	124	3	Itpkb,Bcl2,Slc7a11
alpha-beta T cell differentiation	0.00362096	122	3	Itpkb,Bcl2,Rora
leukocyte apoptotic process	0.00426875	141	3	Itpkb,Bcl2,Slc7a11
alpha-beta T cell activation	0.00499116	173	3	Itpkb,Bcl2,Rora
positive regulation of developmental growth	0.00526868	197	3	Bcl2,Rims2,Zfpm2
myeloid cell homeostasis	0.00526868	192	3	Itpkb,Slc7a11,Sox6
neural precursor cell proliferation	0.00526868	194	3	Nfia,Ptprz1,Rora
glial cell differentiation	0.00892998	243	3	Nfia,Ptprz1,Sox6
negative regulation of neuron death	0.0101657	263	3	Bcl2,Slc7a11,Ptprz1
cell fate commitment	0.0103661	275	3	Bcl2,Nfia,Sox6
positive regulation of growth	0.0114173	296	3	Bcl2,Rims2,Zfpm2
T cell differentiation	0.0117865	302	3	Itpkb,Bcl2,Rora
gliogenesis	0.0147394	341	3	Nfia,Ptprz1,Sox6
regulation of developmental growth	0.0166722	363	3	Bcl2,Rims2,Zfpm2
regulation of neuron death	0.0187318	381	3	Bcl2,Slc7a11,Ptprz1
muscle cell differentiation	0.020034	411	3	Bcl2,Sox6,Rora
lymphocyte differentiation	0.0211205	440	3	Itpkb,Bcl2,Rora
neuron death	0.0211205	429	3	Bcl2,Slc7a11,Ptprz1
muscle tissue development	0.0211205	457	3	Bcl2,Sox6,Zfpm2
organic hydroxy compound metabolic process	0.0215765	466	3	Itpkb,Bcl2,Slc7a11
mononuclear cell differentiation	0.0239412	492	3	Itpkb,Bcl2,Rora
DNA-binding transcription factor binding	0.0332033	496	3	Bcl2,Nfia,Zfpm2
cell projection membrane	0.0347459	296	3	Slc7a11,Ptprz1,Psd3

### Sheet: Pbx1(+)
Term	FDR	Term_size	Intersection_size	Intersection
pattern specification process	0.00205147	457	5	Nrp2,Pbx1,Lrp4,Meis2,Notch2
renal system development	0.00277049	317	4	Pbx1,Lrp4,Notch2,Bmper
kidney development	0.00277049	306	4	Pbx1,Lrp4,Notch2,Bmper
embryonic appendage morphogenesis	0.00399762	131	3	Pbx1,Lrp4,Notch2
embryonic limb morphogenesis	0.00399762	131	3	Pbx1,Lrp4,Notch2
kidney epithelium development	0.00408457	140	3	Pbx1,Notch2,Bmper
regionalization	0.00422605	417	4	Nrp2,Pbx1,Lrp4,Notch2
limb morphogenesis	0.00485863	160	3	Pbx1,Lrp4,Notch2
appendage morphogenesis	0.00485863	160	3	Pbx1,Lrp4,Notch2
appendage development	0.00705189	193	3	Pbx1,Lrp4,Notch2
limb development	0.00705189	193	3	Pbx1,Lrp4,Notch2
sensory system development	0.0206928	396	3	Pbx1,Meis2,Notch2
eye development	0.0206928	388	3	Pbx1,Meis2,Notch2
visual system development	0.0206928	391	3	Pbx1,Meis2,Notch2
axonogenesis	0.0224839	454	3	Nrp2,Lrp4,Dscaml1
embryonic organ development	0.0241353	487	3	Pbx1,Notch2,Dscaml1
positive regulation of MAPK cascade	0.0241353	490	3	Notch2,Bmper,Mid1
